# Fatty acid biosynthesis inhibitors fabimycin and triclosan trigger distinct resistance mutations in FabI and potently kill Gram-negative pathogens

**DOI:** 10.64898/2026.04.05.716606

**Authors:** Brett N. Cain, James E. Kent, Marinela Elane, John D. Williams, Myung Ryul Lee, Gee W. Lau, Paul J. Hergenrother, Andrei L. Osterman

## Abstract

In the effort to develop efficacious antibacterials that engage targets for which there is no pre-existing resistance, inhibition of the enoyl-acyl carrier protein reductase FabI has shown promise, with triclosan and fabimycin as representative members of the two major drug classes that show activity against important bacterial pathogens. Here, we use a morbidostat and whole genome sequencing to comprehensively evaluate the resistance profiles that arise in pathogenic bacteria in response to these FabI inhibitors. When assessed against *E. coli*, fabimycin and triclosan were found to induce primarily non-overlapping resistance profiles leading to minimal cross-resistance between the two compounds. Furthermore, *in vivo* evaluation of the prominent resistant mutants indicates poor fitness, with the most fit mutant still susceptible to fabimycin. Collectively, these results suggest the combination use of two antibiotics that engage different positions on the same target as a means to kill pathogenic bacteria and limit resistance.
