## Supplemental Tables for "Fatty acid biosynthesis inhibitors fabimycin and triclosan trigger distinct resistance mutations in FabI and potently kill Gram-negative pathogens"

### Sheet: S1А_EC_FBM
Supplementary Table S1A. Potentially significant resistance-driving variants in the experimental evolution of E. coli ATCC25922 vs fabimycin
Оbserved significant single nucleotide varainst and small indels (for genes with Amax≥10% and N(R)≥2
			Reactor 1					Reactor 2					Reactor 3					Reactor 4					Reactor 5					Reactor 6
		Time (hrs):	0	17	32	42	56	0	17	32	42	56	0	17	32	42	56	0	17	32	42	56	0	17	32	42	56	0	17	32	42	56
Gene ID	Gene	Mutation	Relative abundance (frequency) in bacterial population (%)																														Amax1	N(R)2	Annotation
fig|1322345.19.peg.3618	fabI	G148A	0	0	0	0	0.554839	0	0	0.720848	0.97921	0.961661	0	0	0	0	0	0	0	0	0	0	0	0	0	0	0	0	0	0.645	0.982558	0.979424	0.982558	3	Enoyl-[acyl-carrier-protein] reductase [NADH] (EC 1.3.1.9)
fig|1322345.19.peg.3618	fabI	H209	0	0	0.266447	0.7751	0.407285	0	0	0	0	0	0	0	0	0	0	0	0	0.414634	0.763158	0.933775	0	0	0	0	0	0	0	0	0	0	0.933775	2	Enoyl-[acyl-carrier-protein] reductase [NADH] (EC 1.3.1.9)
fig|1322345.19.peg.3618	fabI	H209_E21_delinsQ	0	0	0	0	0	0	0	0	0	0	0	0	0	0	0	0	0	0	0	0	0	0	0.696356	0.838323	0.884615	0	0	0	0	0	0.884615	1	Enoyl-[acyl-carrier-protein] reductase [NADH] (EC 1.3.1.9)
fig|1322345.19.peg.3618	fabI	Q99_del	0	0	0	0	0	0	0	0	0	0	0	0	0	0.045918	0.848624	0	0	0	0	0	0	0	0	0	0	0	0	0	0	0	0.848624	1	Enoyl-[acyl-carrier-protein] reductase [NADH] (EC 1.3.1.9)
fig|1322345.19.peg.3618	fabI	Y146H	0	0	0	0	0	0	0	0	0	0	0	0	0.3125	0.84058	0.02834	0	0	0	0	0	0	0	0.034351	0	0.026087	0	0	0	0	0	0.84058	2	Enoyl-[acyl-carrier-protein] reductase [NADH] (EC 1.3.1.9)
fig|1322345.19.peg.3618	fabI	M159T	0	0	0.285285	0.102881	0.02623	0	0	0	0	0	0	0	0	0	0	0	0	0.492823	0.187097	0	0	0	0	0	0	0	0	0.243781	0	0	0.492823	3	Enoyl-[acyl-carrier-protein] reductase [NADH] (EC 1.3.1.9)
fig|1322345.19.peg.3618	fabI	I20T	0	0	0	0	0	0	0	0	0	0	0	0	0.289855	0	0	0	0	0	0	0	0	0	0	0	0	0	0	0	0	0	0.289855	1	Enoyl-[acyl-carrier-protein] reductase [NADH] (EC 1.3.1.9)
fig|1322345.19.peg.3618	fabI	S120N	0	0	0.182927	0	0	0	0	0	0	0	0	0	0	0	0	0	0	0	0	0	0	0	0	0	0	0	0	0	0	0	0.182927	1	Enoyl-[acyl-carrier-protein] reductase [NADH] (EC 1.3.1.9)
fig|1322345.19.peg.3618	fabI	M159V	0	0	0.156805	0	0	0	0	0	0	0	0	0	0	0	0	0	0	0	0	0	0	0	0	0	0	0	0	0	0	0	0.156805	1	Enoyl-[acyl-carrier-protein] reductase [NADH] (EC 1.3.1.9)
fig|1322345.19.peg.3618	fabI	T214P	0	0	0	0	0	0	0	0	0	0	0	0	0.078947	0	0	0	0	0	0	0	0	0	0	0	0	0	0	0	0	0	0.078947	1	Enoyl-[acyl-carrier-protein] reductase [NADH] (EC 1.3.1.9)
fig|1322345.19.peg.3618	fabI	L195V	0	0	0	0	0	0	0	0	0	0	0	0	0	0	0	0	0	0	0	0	0	0	0	0	0	0	0	0.038961	0	0	0.038961	1	Enoyl-[acyl-carrier-protein] reductase [NADH] (EC 1.3.1.9)
																																	1 - maximal abundance observed at any time-point in any reactor
																																	2 - total number of reeactors featuring a variant
Оbserved significant IS jumps (for genes with Amax≥10% and N(R)≥2
No significant events
Оbserved significant copy number variants (for blocks of genes with CNV≥2 or ≤0.1
No significant events
Аveraged abundances for all 6 reactors
Gene:mutation	Ave 17 hrs	Ave 32 hrs	Ave 42 hrs	Ave 56 hrs
FabI:G148A	0	0.227641	0.326961	0.415987
FabI:H209	0	0.113514	0.256376	0.22351
FabI:H209_E21_delinsQ	0	0.116059	0.13972	0.147436
FabI:Q99_del	0	0	0.007653	0.141437
FabI:Y146H	0	0.0578085	0.140097	0.00907117
FabI:M159T	0	0.170315	0.0483297	0.00437167
FabI:I20T	0	0.0483092	0	0
FabI:S120N	0	0.0304878	0	0
FabI:M159V	0	0.0261342	0	0
FabI:T214P	0	0.0131578	0	0
FabI:L195V	0	0.0064935	0	0

### Sheet: S1B_EC_TCS
Supplementary Table S1B. Potentially significant resistance-driving variants in the experimental evolution of E. coli ATCC25922 vs triclosan
Оbserved significant single nucleotide varainst and small indels (for genes with Amax≥10% and N(R)≥2
			Reactor R1				Reactor R2				Reactor R3				Reactor R4				Reactor R5				Reactor R6
			0 hrs	17 hrs	33 hrs	51 hrs	0 hrs	17 hrs	33 hrs	53 hrs	0 hrs	17 hrs	33 hrs	49 hrs	0 hrs	17 hrs	33 hrs	49 hrs	0 hrs	17 hrs	33 hrs	49 hrs	0 hrs	17 hrs	39 hrs	49 hrs
Gene ID	Gene	Mutation	Relative abundance (frequency) in bacterial population (%)																								Amax1	N(R)2	Annotation
fig|1322345.19.peg.3618	fabI	A21T	0	0	0	0	0	0	0	0.085938	0	0	0	0.604317	0	0	0	0	0	0	0	0.096241	0	0	0	0	0.604317	3	Enoyl-[acyl-carrier-protein] reductase [NADH] (EC 1.3.1.9)
fig|1322345.19.peg.3618	fabI	G93V	0	0	0	0	0	0	0	0	0	0	0	0	0	0	0	0.902273	0	0	0	0	0	0	0	0	0.902273	1	Enoyl-[acyl-carrier-protein] reductase [NADH] (EC 1.3.1.9)
fig|1322345.19.peg.3618	fabI	G93S	0	0	0	0.822785	0	0	0	0	0	0	0	0	0	0	0	0	0	0	0	0	0	0	0	0.013441	0.822785	1	Enoyl-[acyl-carrier-protein] reductase [NADH] (EC 1.3.1.9)
fig|1322345.19.peg.3618	fabI	Y146H	0	0	0	0.027119	0	0	0	0	0	0	0	0.025743	0	0	0	0	0	0	0	0	0	0	0	0	0.027119	2	Enoyl-[acyl-carrier-protein] reductase [NADH] (EC 1.3.1.9)
fig|1322345.19.peg.3618	fabI	M159T	0	0	0	0	0	0	0	0	0	0	0	0	0	0	0	0	0	0	0	0	0	0	0	0.867971	0.867971	1	Enoyl-[acyl-carrier-protein] reductase [NADH] (EC 1.3.1.9)
fig|1322345.19.peg.3618	fabI	F203L	0	0	0	0	0	0	0	0	0	0	0	0.012281	0	0	0	0	0	0	0	0	0	0	0	0	0.012281	1	Enoyl-[acyl-carrier-protein] reductase [NADH] (EC 1.3.1.9)
Additional variants
fig|1322345.19.peg.199	elaB	L21Q	0	0	0	0	0	0	0	0.337629	0	0	0	0	0	0	0	0	0	0	0	0	0	0	0	0	0.337629	1	ElaB protein
fig|1322345.19.peg.365	eutQ	A62V	0	0	0	0	0	0	0	0	0	0	0	0	0	0	0	0	0	0	0	0.338129	0	0	0	0	0.338129	1	Ethanolamine utilization protein EutQ
fig|1322345.19.peg.4973	hyp_1	F88fs	0	0	0	0	0	0	0	0	0	0	0.021417	0	0	0	0.528302	0.045872	0	0	0.100699	0	0	0	0	0	0.528302	3	hypothetical protein
fig|1322345.19.peg.4975	hyp_2	V392G	0	0	0	0	0	0	0.051625	0	0	0	0.252129	0.112546	0	0.033854	0.049065	0	0	0	0.219033	0.018109	0	0	0	0	0.252129	4	hypothetical protein
																											1 - maximal abundance observed at any time-point in any reactor
																											2 - total number of reeactors featuring a variant
Оbserved significant IS jumps (for genes with Amax≥10% and N(R)≥2
No significant events
Оbserved significant copy number variants (for blocks of genes with CNV≥2 or ≤0.1
fig|1322345.19.peg.3618	fabI	CNV	0.97	0.81	0.77	0.76	1.05	0.8	0.77	4.44	0.88	0.69	0.9	0.84	1.01	0.75	0.83	0.79	1.03	0.76	0.78	3.99	1.04	0.8	0.82	0.82	4.44	2
Gene:mutation	Ave 17 hrs	Ave 33 hrs	Ave 49- 53 hrs
FabI:A21T	0	0	0.131083
FabI:G93V	0	0	0.150379
FabI:G93S	0	0	0.139371
FabI:Y146H	0	0	0.00881033
FabI:M159T	0	0	0.144662

### Sheet: S1C_AB_FBM
Supplementary Table S1C. Potentially significant resistance-driving variants in the experimental evolution of A. baumannii ATCC17978 vs fabimycin
Оbserved significant single nucleotide varainst and small indels (for genes with Amax≥10% and N(R)≥2
			Reactor 1					Reactor 2				Reactor 3					Reactor 4					Reactor 5					Reactor 6
		Time (hrs):	0	21	41	54	64	0	41	54	64	0	32	41	54	64	0	21	41	54	64	0	32	41	54	64	0	21	41	54	64
Gene ID	Gene	Mutation	Relative abundance (frequency) in bacterial population (%)																													Amax1	N(R)2
fig|400667.82.peg.1305	fabI	Phe227Leu	0	0	0	0	0	0	0	0	0	0	0	0	0	0	0	0	0	0	0	0	0.464727	0.962343	0.990494	0.985866	0	0	0	0	0	0.990494	1	Enoyl-[acyl-carrier-protein] reductase [NADH] (EC 1.3.1.9)
fig|400667.82.peg.1305	fabI	Met183Thr	0	0	0	0	0	0	0.776786	0.989048	0.989236	0	0	0	0	0	0	0	0	0	0	0	0	0	0	0	0	0	0	0	0	0.989236	1	Enoyl-[acyl-carrier-protein] reductase [NADH] (EC 1.3.1.9)
fig|400667.82.peg.1305	fabI	Ala139Val	0	0	0.461707	0.994036	0.99839	0	0	0	0	0	0	0.776675	0.971666	0.973702	0	0	0	0.010512	0.131117	0	0	0	0	0	0	0.234154	0.97846	0.964138	0.980292	0.99839	3	Enoyl-[acyl-carrier-protein] reductase [NADH] (EC 1.3.1.9)
fig|400667.82.peg.1305	fabI	Pro119Ala	0	0	0	0	0	0	0	0	0	0	0	0	0	0	0	0	0	0.102529	0.180831	0	0	0	0	0	0	0	0	0	0	0.180831	1	Enoyl-[acyl-carrier-protein] reductase [NADH] (EC 1.3.1.9)
fig|400667.82.peg.1305	fabI	Pro119Ser	0	0	0	0	0	0	0	0	0	0	0	0	0	0	0	0	0.034483	0.075188	0.036383	0	0	0	0	0	0	0	0	0	0	0.075188	1	Enoyl-[acyl-carrier-protein] reductase [NADH] (EC 1.3.1.9)
fig|400667.82.peg.3019	adeL	mut_all*	0	0	0	0	0	0	0	0	0	0	0.112154	0.008696	0	0	0	0.077675	0.212886	0.087357	0	0	0.03697	0	0	0	0	0.550091	0	0	0	0.550091	4	Transcription regulator AdeL of multidrug efflux transporter AdeFGH
us_fig|400667.82.peg.2582<>ds_fig|400667.82.peg.2583	us_AdeI	intergenic	0	0	0	0	0	0	0	0	0	0	0	0	0	0	0	0.124022	0	0.016845	0.334704	0	0	0	0	0	0	0	0	0	0	0.334704	1	us_putative membrane-associated phospholipid phosphatase, PAP2 superfamily
		* total of mutations: Ile106Phe; Pro131Leu; Arg144Gln; Val145Gly; Leu300fs; Phe314fs; Gln332*; Asn334Lys; Tyr339*																															1 - maximal abundance observed at any time-point in any reactor
																																	2 - total number of reeactors featuring a variant
Оbserved significant IS jumps (for genes with Amax≥10% and N(R)≥2
fig|400667.82.peg.2582	AdeI	us_IS_all	0	0	0	0	0	0	0	0	0	0	0.17	0.01	0	0	0	0.05	0.03	0.26	0.47	0	0	0	0	0	0	0.01	0	0	0	0.47	2	putative membrane-associated phospholipid phosphatase, PAP2 superfamily
fig|400667.82.peg.3019	adeL	IS_all	0	0	0	0	0	0	0	0	0	0	0.08	0.02	0	0	0	0.12	0.67	0.48	0.08	0	0.06	0	0	0	0	0.02	0	0	0	0.67	4	Transcription regulator AdeL of multidrug efflux transporter AdeFGH
fig|400667.82.peg.1291	Hyp	ISAba12	0	0	0	0	0	0	0	0	0	0	0	0	0	0	0	0	0	0.45	0.63	0	0	0	0	0	0	0	0	0	0	0.63	1	hypothetical protein
fig|400667.82.peg.1328	acp2	ISAba12	0	0	0	0	0	0	0	0	0	0	0	0	0	0	0	0	0	0.4	0.57	0	0	0	0	0	0	0	0	0	0	0.57	1	Acyl carrier protein
fig|400667.82.peg.3391	adeN	IS_all	0	0	0	0.03	0.04	0	0	0	0.02	0	0.14	0	0	0	0	0.31	0	0.19	0.19	0	0	0	0.06	0.54	0	0	0	0	0	0.54	5	Transcriptional regulator AdeN of AdeIJK multidrug efflux pump
fig|400667.82.peg.1040	fabB	us_ISAba11	0	0	0.01	0	0	0	0.01	0	0	0	0.18	0.01	0.01	0.03	0	0	0.01	0.03	0	0	0	0.03	0.02	0.02	0	0	0	0	0	0.18	3	FIG00351038: hypothetical protein; in divergon with FabB
us_fig|400667.82.peg.1040<>us_fig|400667.82.peg.1041	fabB	us_IS_all	0	0	0.01	0.19	0.82	0	0.02	0	0	0	0.19	0.01	0.18	0.81	0	0	0.01	0.12	0	0	0.02	0.71	0.91	0.94	0	0	0	0	0	0.94	5	us_FabB, 3-oxoacyl-[acyl-carrier-protein] synthase, KASI (EC 2.3.1.41); us_FIG00351038: hypothetical protein<>
Оbserved significant copy number variants (for blocks of genes with CNV≥2 or ≤0.1
No significant events
Аveraged abundances for all 6 reactors
	Ave 21-32 hrs	Ave 41 hrs	Ave 54 hrs	Ave 64 hrs
Mutation
FabI:F227L	0.0929454	0.192469	0.165082	0.164311
FabI:M183T	0	0.155357	0.164841	0.164873
FabI:A139V	0.0468308	0.247676	0.490059	0.513917
us_AdeI:IS	0.046	0.008	0.0433333	0.0783333
AdeL:mut+IS	0.105689	0.0911582	0.0472798	0.00666667
AdeN:IS	0.09	0	0.0466667	0.131667
us_FabB:IS	0.042	0.152	0.233333	0.428333
fabI:Pro119Ala	0	0	0.0170882	0.0301385
fabI:Pro119Ser	0	0.0068966	0.0125313	0.00606383
us_AdeI:intergenic	0.0248044	0	0.0028075	0.055784
fabB:us_ISAba11	0.036	0.014	0.01	0.00833333
Hyp:ISAba12	0	0	0.075	0.105
acp2:ISAba12	0	0	0.0666667	0.095

### Sheet: S1D_SA_FBM
Supplementary Table S1D. Potentially significant resistance-driving variants in the experimental evolution of S. aureus ATCC 29213 vs fabimycin
Оbserved significant single nucleotide varainst and small indels (for genes with Amax≥10% and N(R)≥2
			Reactor 1			Reactor 2					Reactor 3			Reactor 4					Reactor 5					Reactor 6
		Time (hrs):	0	20	29	0	20	29	44	60	0	20	29	0	20	29	44	60	0	20	29	44	60	0	20	44	60
Gene ID	Gene	Mutation	Relative abundance (frequency) in bacterial population (%)																									Amax1	N(R)2	Annotation
fig|1280.40448.peg.930	fabI	Met99_Glu100_Lys	0	0	0	0	0	0	0	0	0	0	0	0	0	0	0	0	0	0	0	0	0	0	0	0	0.502525	0.502525	1	Enoyl-[acyl-carrier-protein] reductase [NADH] (EC 1.3.1.9)
fig|1280.40448.peg.930	fabI	Tyr147Cys	0	0	0	0	0	0	0	0	0	0	0	0	0	0	0	0	0	0	0	0	0	0	0	0	0.043738	0.043738	1
fig|1280.40448.peg.930	fabI	Pro192Leu	0	0	0	0	0	0	0	0	0	0	0	0	0.035928	0	0	0	0	0	0	0	0	0	0	0	0	0.035928	1
fig|1280.40448.peg.930	fabI	Leu208Phe	0	0	0	0	0	0.031026	0	0	0	0	0	0	0	0	0	0	0	0	0	0	0	0	0	0	0	0.031026	1
>us_fig|1280.40448.peg.930	us_fabI	T966023G	0	0	0	0	0	0	0	0	0	0	0	0	0	0.64297	0.619247	0.965385	0	0	0.03871	0.019084	0	0	0	0	0	0.965385	2	>us_Enoyl-[acyl-carrier-protein] reductase [NADH] (EC 1.3.1.9)
>us_fig|1280.40448.peg.930	us_fabI	T966025C	0	0	0	0	0	0	0	0	0	0	0	0	0	0	0	0	0	0	0	0	0	0	0	0.039146	0.017442	0.039146	1
>us_fig|1280.40448.peg.930	us_fabI	G966059T	0	0	0	0	0	0.201058	0	0	0	0	0	0	0	0	0	0	0	0	0	0	0	0	0	0	0	0.201058	1
>us_fig|1280.40448.peg.930	us_fabI	A966060G	0	0	0.115385	0	0	0	0	0	0	0	0	0	0	0	0	0.015748	0	0	0.719048	0.496124	0.052972	0	0	0.096	0.110733	0.719048	4
>us_fig|1280.40448.peg.930	us_fabI	C966098T	0	0	0.503546	0	0	0.134791	0.0109	0	0	0	0	0	0	0.157895	0	0.810277	0	0	0.106796	0	0	0	0	0.052419	0.05	0.810277	5
fig|1280.40448.peg.2642	icaR	Trp152fs	0	0	0	0	0	0	0	0	0	0.008565	0.035088	0	0	0	0	0	0	0	0	0	0	0	0	0	0	0.035088	1	Biofilm operon icaABCD HTH-type negative transcriptional regulator IcaR
fig|1280.40448.peg.2642	icaR	Phe56Val	0	0	0	0	0	0	0	0	0	0.017208	0.153078	0	0	0	0	0	0	0	0	0	0	0	0	0	0	0.153078	1
fig|1280.40448.peg.2642	icaR	Ser46fs	0	0	0	0	0	0	0	0	0	0	0.043619	0	0	0	0	0	0	0	0	0	0	0	0	0	0	0.043619	1
fig|1280.40448.peg.2642	icaR	Gly17Arg	0	0	0	0	0	0	0	0.665428	0	0	0	0	0	0	0	0	0	0	0	0	0	0	0	0	0	0.665428	1
fig|1280.40448.peg.2642	icaR	Thr11Ile	0	0	0	0	0	0	0	0	0	0	0	0	0	0	0.033457	0	0	0	0	0	0	0	0	0	0	0.033457	1
fig|1280.40448.peg.2172	rpoA	Leu227His	0	0	0	0	0	0	0	0	0	0	0.088583	0	0	0	0	0	0	0	0	0	0	0	0	0	0	0.088583	1	DNA-directed RNA polymerase alpha subunit (EC 2.7.7.6)
fig|1280.40448.peg.2172	rpoA	Glu219Lys	0	0	0	0	0	0	0	0	0	0	0	0	0	0	0	0	0	0	0	0	0	0	0	0.055738	0	0.055738	1
fig|1280.40448.peg.2172	rpoA	Pro7Thr	0	0	0	0	0	0	0	0	0	0	0	0	0	0	0.234694	0	0	0	0	0	0	0	0	0	0	0.234694	1
fig|1280.40448.peg.2172	rpoA	Pro7Ala	0	0	0	0	0	0	0	0	0	0	0.10515	0	0	0	0	0	0	0.055147	0	0	0	0	0	0	0	0.10515	2
fig|1280.40448.peg.2172	rpoA	Ile2Arg	0	0	0	0	0	0	0	0	0	0.050938	0.427061	0	0	0	0	0	0	0	0	0	0	0	0	0	0	0.427061	1
																												1 - maximal abundance observed at any time-point in any reactor
																												2 - total number of reeactors featuring a variant
Оbserved significant IS jumps (for genes with Amax≥10% and N(R)≥2
No significant events
Оbserved significant copy number variants (for blocks of genes with CNV≥2 or ≤0.1
fig|1280.40448.peg.930	fabI	CNV	0.91	0.76	0.85	0.87	0.81	1.09	6.5	6.12	0.89	0.79	0.86	0.89	0.81	0.79	0.87	0.9	0.87	0.84	0.82	0.91	14.64	0.92	0.77	0.89	1.03	14.64	2	Enoyl-[acyl-carrier-protein] reductase [NADH] (EC 1.3.1.9)
Аveraged abundances for all 6 reactors
	Ave 20 hrs	Ave 29 hrs	Ave 44 hrs	Ave 60 hrs
FabI:M99_E100_K	0	0	0	0.125631
us_fabI:T966023G	0	0.136336	0.159583	0.241346
us_fabI:A966060G	0	0.166887	0.148031	0.0448633
us_fabI:C966098T	0	0.180606	0.0158298	0.215069
IcaR:G17R	0	0	0	0.166357
RpoA:P7T	0	0	0.0586735	0
RpoA:I2R	0.00848967	0.0854122	0	0
fabI:Tyr147Cys	0	0	0	0.0109345
fabI:Pro192Leu	0.005988	0	0	0
fabI:Leu208Phe	0	0.0062052	0	0
us_fabI:T966025C	0	0	0.0097865	0.0043605
us_fabI:G966059T	0	0.0402116	0	0
icaR:Trp152fs	0.0014275	0.0070176	0	0
icaR:Phe56Val	0.002868	0.0306156	0	0
icaR:Ser46fs	0	0.0087238	0	0
icaR:Thr11Ile	0	0	0.00836425	0
rpoA:Leu227His	0	0.0177166	0	0
rpoA:Glu219Lys	0	0	0.0139345	0
rpoA:Pro7Ala	0.00919117	0.02103	0	0

### Sheet: S1E_EC_MIC_FBM_TCS
Supplementary Table S1E. Clones selected from morbidostat runs of E.coli ATCC25922 vs fabimycin (FBM) and triclosan (TCS): driver mutations and MIC values for FBM and TCS
Clone ID	FabI variants	Other vriants	MIC				Evolution statistics
			FBM (ug/mL)	Fold change (vs WT)	TCS (ug/mL)	Fold change (vs WT)	N (number of reactors)	Amax (max abundance %)
WT		-	0.625	=1	0.3125	=1	NA	NA
E. coli ATCC 25922/FBM-evolved clones
3C2	I20T	-	2.5	4	0.31-0.63	1-2	1	0.29
3E2	∆Q99	-	40	64	0.31-0.63	1-2	1	0.85
3C4	Y146H	-	10	16	1.25	4	1	0.84
2D1	G148A	-	20	32	0.63-1.25	2-4	3	0.98
1C4	M159T	-	10	16	5	16	3	0.49
1C5	H209P	-	10-20	16-32	2.5	8	2	0.93
5E1	∆(H209-E211)_ins Q	-	20	32	1.25	4	1	0.88
E. coli ATCC 25922/TCS-evolved clones
3D1	A21T	-	1.25	2	1.25	4	3	0.6
1D1	G93S	-	0.625	1	2.5	8	1	0.82
4D1	G93V	-	0.625	1	≥20	≥64	1	0.9
6D2	M159T	-	10-20	16-32	2.5-5	8-16	1	0.87
2D1	~10x(FabI-WT]	ElaB:L21Q	10	16	5	16	1	0.34
5D2	~16x(FabI-WT]	EutQ:A62V	10	16	5	16	1	0.34
E. coli BW25113/TCS-evolved clones (from previous study1)
WT		-	1.25	=1	0.625	=1	NA	NA
C6	A21T	-	1.25	1	2.5	4	3	0.99
B6	G93S	-	2.5	2	5	8	1	0.09
C3	M159T	-	10	8	10	16	1	0.07
B8	I192F	-	1.25	1	5	8	1	0.15
B11	T194S	-	1.25	1	1.25	2	1	0.35
B9	F203L	-	10	8	5	8	1	0.96
C2	F203V	-	5	4	10	16	1	0.28
C8	F203S	-	5	4	5	8	1	0.87
1 - Leyn, S. A. et al. Experimental evolution in morbidostat reveals converging genomic trajectories on the path to triclosan resistance. Microb Genom 7 (2021). https://doi.org:10.1099/mgen.0.000553

### Sheet: S1F_AB_MIC_FBM
Supplementary Table S1F. Clones selected from morbidostat run of A. baumannii vs fabimycin (FBM): driver mutations and MIC values for FBM
Clone ID	FabI variants	Other vriants	MIC		Evolution statistics
			FBM (ug/mL)	Fold change (vs WT)	N (number of reactors)	Amax (max abundance %)
WT		-	2.5	=1	NA	NA
A.baumannii ATCC17978 FBM-evolved clones
4E1	P119A	us_AdeI:IS	80	32	1	0.18
4E4	P119S	AdeIL:IS	20	8	1	0.08
1E2	A139V	-	80	32	3	1
1E1	A139V	us_FabB:IS	320	128	NA	NA
2D1	M183T	-	40	16	1	0.99
5C1	F227L	-	80	32	1	0.99
4B1	-	AdeN:IS	5	2	5	0.54
4B3	-	AdeL:IS	5	2	4	0.67

### Sheet: S1G_SA_MIC_FBM
Supplementary Table S1G. Clones selected from morbidostat run of S. aureus vs fabimycin (FBM): driver mutations and MIC values for FBM
Clone ID	FabI variants	Other vriants	MIC		Evolution statistics
			FBM (ug/mL)	Fold change (vs WT)	N (number of reactors)	Amax (max abundance %)
WT		-	0.00625	=1	NA	NA
S. aureus ATCC29213 FBM-evolved clones
4D2	us_fabI:T966023G	-	0.025	4	2	0.97
5C1	us_fabI:A966060G	2x[BioB]	0.025	4	4	0.72
4E1	us_fabI:C966098T	-	0.1	16	5	0.81
4E2	us_fabI:C966098T	us_fabI:T966023G	0.1	16	NA	NA
5E1	S250R	us_fabI:A966060G; 2x[BioB]	0.05	8	NA	NA
6E1	M99_E100delinsK		0.05	8	1	0.5
2D1	~8x(FabI-WT]	2x[BioB]	0.05	8	2	NA
3C1	-	rpoA:L277H	0.00625	1	1	0.09
3C3	-	icaR:S46fs	0.00625	1	1	0.67
